# Reproductive Adaptation of *Astyanax mexicanus* Under Nutrient Limitation

**DOI:** 10.1101/2025.02.13.638191

**Authors:** Fanning Xia, Ana Santacruz, Di Wu, Sylvain Bertho, Elizabeth Fritz, Pedro Morales-Sosa, Sean McKinney, Stephanie H. Nowotarski, Nicolas Rohner

## Abstract

Reproduction is a fundamental biological process for the survival and continuity of species. Examining changes in reproductive strategies offers valuable insights into how animals have adapted their life histories to different environments. Since reproduction is one of the most energy-intensive processes in female animals, nutrient scarcity is expected to interfere with the ability to invest in gametes. Lately, a new model to study adaptation to nutrient limitation has emerged; the Mexican tetra *Astyanax mexicanus*. This fish species exists as two different morphs, a surface river morph and a cave-dwelling morph. The cave-dwelling morph has adapted to the dark, biodiversity, and nutrient-limited cave environment and consequently evolved an impressive starvation resistance. However, how reproductive strategies have adapted to nutrient limitations in this species remains poorly understood. Here, we compared breeding activities and maternal contributions between laboratory-raised surface fish and cavefish. We found that cavefish produce different clutch sizes of eggs with larger yolk compared to surface fish, indicating a greater maternal nutrient deposition in cavefish embryos. To systematically characterize yolk compositions, we used untargeted proteomics and lipidomics approaches to analyze protein and lipid profiles in 2-cell stage embryos and found an increased proportion of sphingolipids in cavefish compared to surface fish. Additionally, we generated transcriptomic profiles of surface fish and cavefish ovaries using a combination of single cell and bulk RNA sequencing to examine differences in maternal contribution. We found that genes essential for hormone regulation were upregulated in cavefish follicular somatic cells compared to surface fish. To evaluate whether these differences contribute to their reproductive abilities under natural-occurring stress, we induced breeding in starved female fish. Remarkably, cavefish maintained their ability to breed under starvation, whereas surface fish largely lost this ability. We identified *insulin-like growth factor 1a receptor* (*igf1ra*) as a potential candidate gene mediating the downregulation of ovarian development genes, potentially contributing to the starvation-resistant fertility of cavefish. Taken together, we investigated the female reproductive strategies in *Astyanax mexicanus*, which will provide fundamental insights into the adaptations of animals to environments with extreme nutrient deficit.
