## Supplementary Table 1 for "Reproductive Adaptation of *Astyanax mexicanus* Under Nutrient Limitation"

### Sheet: Sheet1
Category	Ensembl ID	Gene Name	Protein ID	NCBI Entrez Gene ID	Molino vs surface fish P Value	Pachón vs surface fish P Value	Molino vs surface fish Adjusted P Value	Pachón vs surface fish Adjusted P Value	Molino vs surface fish log2 FoldChange	Pachón vs surface fish log2 FoldChange	Normalized Abundance Molino 1	Normalized Abundance Molino 2	Normalized Abundance Molino 3	Normalized Abundance Pachón 1	Normalized Abundance Pachón 2	Normalized Abundance Pachón 3	Normalized Abundance surface fish 1	Normalized Abundance surface fish 2	Normalized Abundance surface fish 3
Upregulated in cavefish	ENSAMXG00000015751	npc1	KAG9278769.1	103031318	1.07904e-10	1.47763e-10	1.71999e-07	2.35535e-07	4.80178	4.62969	7.83938	7.54059	7.7685	7.6704	7.32288	7.63891	2.93471	2.89305	2.91537
	ENSAMXG00000033607		KAG9266788.1	103045882	8.41893e-06	7.89487e-08	0.000609989	1.61843e-05	1.39017	2.45215	10.7493	10.6813	11.1681	11.8947	11.8701	12.0198	9.38273	9.4481	9.59734
	ENSAMXG00000032633	nrgna	XP_015460274.1	107197529	3.85998e-05	8.12261e-08	0.00180965	1.61843e-05	1.80805	3.86261	5.79368	5.80513	5.53912	7.71126	7.65926	7.93109	4.32924	4.04833	3.33621
	ENSAMXG00000035404	decr1	KAG9276148.1	103034261	0.000381155	2.52595e-07	0.00789039	3.5561e-05	0.86221	2.19867	8.78891	8.69531	8.62554	10.1376	10.0685	9.91306	7.91936	8.07085	7.53293
	ENSAMXG00000019920	hint2	KAG9261833.1	103043014	2.65456e-07	4.936e-07	3.52614e-05	5.24532e-05	3.35029	3.10963	6.47829	6.30985	6.49083	6.00214	6.20873	6.34612	2.50408	3.22369	3.50033
	ENSAMXG00000013139	sarm1	XP_007232396.1	103022998	0.000592253	1.51492e-06	0.0100431	0.000120739	1.01175	2.21525	4.90366	5.11848	4.85272	6.40374	6.11371	5.96791	3.62437	4.29987	3.91537
	ENSAMXG00000034699	asrgl1	XP_007249504.1	103032358	0.00029279	8.48976e-06	0.00686334	0.000422896	0.737201	1.17781	5.49595	5.36042	5.5656	5.76804	6.00978	5.96599	4.70161	4.61684	4.89191
	ENSAMXG00000016137	rad50	KAG9265972.1	103041254	5.35134e-05	2.20854e-05	0.00229749	0.000880101	1.73225	1.94384	6.16153	7.04362	6.42005	6.91628	6.65926	6.68445	5.13026	4.7004	4.5978
	ENSAMXG00000008383	aqp1a.1	KAG9274730.1	103038005	6.41315e-05	2.56774e-05	0.00243394	0.000951855	2.33685	2.63424	7.6688	8.55788	7.85927	8.68714	8.19236	8.09861	6.23318	5.7313	5.11092
	ENSAMXG00000003160	spats2	XP_049342018.1	103027357	0.000223539	3.88506e-05	0.00580713	0.00137618	1.9331	2.44733	5.57565	6.57052	5.55389	6.96355	6.11983	6.15936	4.20933	3.85988	3.83154
	ENSAMXG00000010754	HSPBP1	XP_049329926.1	125797535	0.00239757	4.60466e-05	0.0220909	0.00159064	0.694909	1.22895	7.95459	8.2394	8.22025	8.65707	8.52644	8.83286	7.68009	7.4898	7.15962
	ENSAMXG00000003831	si:dkey-122a22.2	KAG9283656.1	103023892	6.08678e-05	0.000105835	0.00238136	0.00281427	2.97681	2.76434	8.46601	9.20999	8.5645	8.94092	8.55874	8.10341	6.73707	5.38781	5.18518
	ENSAMXG00000012420	cirbpb	XP_007252684.4	103039618	0.00120814	0.000148061	0.0150451	0.00337157	0.919482	1.24656	8.74064	9.35935	8.65631	9.42596	9.22635	9.08522	8.11751	7.9914	7.88895
	ENSAMXG00000038262	anxa1a	KAG9282483.1	111191983	7.18878e-07	0.000181136	7.63928e-05	0.00390177	2.68207	1.32471	9.52079	9.28276	9.35177	7.95507	8.12999	7.9982	7.22131	6.33045	6.55736
	ENSAMXG00000035597	gmppb	XP_015461895.2	103040139	0.00251767	0.000179675	0.0222997	0.00390177	1.11282	1.65175	7.24661	7.34405	7.39157	7.80508	7.93994	7.85398	6.62977	6.51754	5.49645
	ENSAMXG00000016415	aven	XP_049339339.1	103045791	7.68256e-09	0.000296468	4.082e-06	0.00590064	5.23264	1.40669	7.94711	7.82886	7.9026	3.99181	4.40712	3.8018	3.18997	2.27492	2.51576
	ENSAMXG00000035597	chordc1a	KAG9263666.1	103041654	0.00032742	0.00037522	0.00706117	0.0067966	2.65946	2.60414	6.42856	6.95336	6.64222	6.78608	6.49772	6.57439	NA	4.85988	3.17063
	ENSAMXG00000017475	lgals2a	XP_007260810.3	103029886	5.90605e-06	0.000443879	0.000494436	0.00760359	2.03089	1.14438	6.13922	6.08361	6.55242	5.59599	5.19139	5.32835	4.58043	3.89305	4.2091
	ENSAMXG00000015612	gfpt1	KAG9270450.1	103023534	0.00115431	0.000603061	0.0147785	0.00934037	1.47803	1.63008	3.92555	3.97366	4.25817	3.95826	4.30328	4.352	2.30244	3.37222	2.04864
	ENSAMXG00000000961	zgc:112271	XP_022518758.1	103022289	2.70913e-05	0.000815998	0.00151491	0.0115106	1.47403	0.921144	7.14203	7.07945	7.26626	6.74854	6.49615	6.58441	5.95206	5.84865	5.26495
	ENSAMXG00000006764	srprb	XP_022534526.1	103027106	0.00510785	0.000894654	0.0327882	0.0121887	0.784076	1.04197	7.64788	7.86252	7.64291	8.06752	7.90548	7.95397	7.24496	7.14786	6.40826
	ENSAMXG00000031710	gkap1	XP_022526348.1	103038097	0.00539743	0.000880366	0.0340069	0.0121887	1.04267	1.40274	6.63532	6.80765	6.89508	7.21331	7.24375	6.96119	6.20693	6.00853	4.9946
	ENSAMXG00000042973	thap4	XP_022527102.2	103038959	0.000697949	0.000890069	0.0111253	0.0121887	1.74184	1.67938	5.65642	6.34492	6.18606	6.3335	5.92835	5.73816	4.76842	4.66244	3.53103
	ENSAMXG00000038329	timm8b	XP_007260550.1	103027997	0.000546658	0.000918444	0.00964876	0.0124068	0.855868	0.792134	7.58531	7.24358	7.5114	7.15989	7.3431	7.6461	6.63694	6.69884	6.43691
		cul3b	KAG9278279.1	103024283	0.0039186	0.0010259	0.0277694	0.0128763	0.946774	1.17629	7.06028	7.03721	7.26267	7.54181	7.33171	7.17519	6.46433	6.49071	5.5648
	ENSAMXG00000002503	afg3l2	XP_049334493.1	103037978	0.00061385	0.00109835	0.0102998	0.0131636	0.629928	0.577066	8.86453	8.86252	8.77576	8.83109	8.67633	8.8368	8.29566	8.3009	8.01646
	ENSAMXG00000037416	acad11	XP_049325967.1	103037359	0.00514245	0.00109192	0.0327882	0.0131636	1.08644	1.40222	4.78413	5.03935	4.75386	5.41923	4.77117	5.3343	4.38991	3.71902	3.2091
	ENSAMXG00000033076	rab10	XP_007252241.1	103035127	0.00269649	0.00125556	0.0236165	0.0140533	0.605442	0.684441	5.45439	5.18964	5.32512	5.3335	5.30328	5.56936	4.66	4.94669	4.54614
	ENSAMXG00000013677	cfl2	XP_007240534.1	103041014	0.00567847	0.00134163	0.0349478	0.0146477	0.672452	0.855728	7.60036	7.5683	7.5242	7.72691	7.85067	7.6651	6.81499	7.31626	6.54426
	ENSAMXG00000025436	sae1	XP_022526780.1	103042876	0.00290123	0.00141459	0.0245352	0.0151332	0.929132	1.04365	9.18781	9.7754	9.42287	10.07	9.25423	9.40543	8.5697	8.5277	8.5013
	ENSAMXG00000036552	iba57	KAG9274757.1	103035458	0.00017076	0.00152634	0.00504057	0.0158897	3.00573	2.17987	6.79962	7.0991	6.92946	6.15805	6.30328	5.88927	4.0466	5.04833	2.71606
	ENSAMXG00000040172	jagn1b	XP_007257681.1	103039031	0.00706549	0.00153514	0.0399863	0.0158897	0.950907	1.23305	5.66945	6.61429	5.90433	6.74731	6.38185	5.90534	5.07855	5.11075	5.14605
	ENSAMXG00000029999	glod4	XP_007248703.1	103031710	0.00293992	0.00160385	0.0245352	0.0163525	1.45026	1.60063	8.39129	8.81204	8.56049	9.16358	8.44095	8.61038	7.65823	7.48528	6.26951
	ENSAMXG00000018353	anxa1a	XP_022524006.1	111191983	4.04469e-06	0.0017154	0.000378517	0.0169835	2.58416	1.13185	10.4178	10.3507	10.3092	8.79055	9.04428	8.88598	8.25489	7.12478	7.94559
	ENSAMXG00000006542	trim16	XP_022542062.2	103027621	0.00740487	0.00186766	0.0412705	0.0179182	0.935984	1.18672	6.01403	6.34145	6.21608	6.68201	6.25214	6.38963	5.62437	5.55601	4.58323
	ENSAMXG00000033253	agmat	XP_022532720.1	103044008	0.00152627	0.00189313	0.0173777	0.0179622	1.4824	1.43242	6.99138	6.59403	6.89392	6.8708	6.52259	6.93599	4.5351	5.52461	5.9724
	ENSAMXG00000044118	sympk	XP_049331964.1	103042128	0.00544025	0.00196242	0.0340069	0.0184006	0.943594	1.12179	7.5694	7.84425	7.69513	7.95241	7.79114	7.89984	7.16539	7.02732	6.08529
	ENSAMXG00000011360	atp5f1d	XP_007252681.1	103038798	0.00127334	0.00201362	0.015494	0.0187702	0.840513	0.781635	8.39011	8.94481	8.55205	8.704	8.56549	8.44084	8.00358	7.81948	7.54237
	ENSAMXG00000030343	rfc1	XP_007230281.3	103044243	0.00116635	0.00222006	0.0147785	0.0198245	0.980892	0.885713	7.20515	7.64415	7.21143	7.66975	7.02618	7.07926	6.27514	6.27072	6.5722
	ENSAMXG00000020857	apex1	KAG9280605.1	103034265	0.00570439	0.0025912	0.0349723	0.022054	1.44771	1.67187	4.12794	5.29379	4.31475	5.31042	4.61223	4.4863	3.2843	2.97794	NA
	ENSAMXG00000032954	rab1ab	XP_007248625.1	103035225	0.00471966	0.00278714	0.0310874	0.0225106	1.61565	1.76821	8.48088	9.30808	8.66993	9.38551	8.72737	8.80368	7.95636	7.45599	6.19958
	ENSAMXG00000035597	clns1a	XP_007244848.3	103028847	0.00779663	0.00281395	0.0424158	0.0225399	0.51805	0.620195	6.69771	7.04788	6.78424	7.07732	6.7542	7.00474	6.50408	6.17058	6.30102
	ENSAMXG00000031725	snx3	XP_007255738.1	103023214	0.00456059	0.00299936	0.0305445	0.0236682	2.56975	2.76138	6.28352	7.80639	6.24549	8.05269	6.26325	6.59436	4.97487	4.71284	2.93845
	ENSAMXG00000011674	hnrnpa0a	XP_007246466.1	103044231	0.0069789	0.00335471	0.0398723	0.0255857	1.30792	1.48907	6.36749	7.65816	6.88577	7.62234	6.50865	7.32387	5.80069	5.86825	5.31873
	ENSAMXG00000040279	plk1	XP_007238197.1	103034005	0.00384571	0.00350915	0.0276129	0.0263849	1.54269	1.5671	4.57841	4.94652	4.53912	4.97093	4.79689	4.36949	3.45625	3.84865	2.1311
	ENSAMXG00000040190	ndufa8	KAG9263276.1	103039305	0.000200514	0.00383853	0.00551069	0.0278511	1.54055	0.98152	7.42549	7.25007	7.2752	6.59872	6.91784	6.75711	6.42553	5.40324	5.50033
	ENSAMXG00000031725	txndc12	XP_007250724.3	103026714	0.00189441	0.00412747	0.0194819	0.0289832	0.92744	0.814434	9.94792	9.54002	9.89203	10.1534	9.32023	9.56731	8.86812	8.84689	8.88264
	ENSAMXG00000004863	pmpca	XP_007253920.2	103030900	0.00966474	0.00418204	0.0481425	0.0291099	1.79526	2.09312	6.35625	7.72822	7.76723	8.79115	6.65364	7.30051	5.62076	5.36829	5.47687
	ENSAMXG00000024951	r3hcc1	XP_007255009.3	103021446	0.00752849	0.00425849	0.0416681	0.0295132	0.759862	0.842124	6.14483	6.32222	6.10215	6.13945	6.24469	6.43185	5.45219	5.88757	4.94986
	ENSAMXG00000034090	rtn4b	XP_007230178.2	103044629	0.000461337	0.00544071	0.00885989	0.0348293	1.05741	0.713203	8.26347	8.66823	8.29335	8.11872	8.18799	7.88573	7.49523	6.96889	7.58871
	ENSAMXG00000034616	rab10	XP_007260521.1	103045708	0.00844757	0.00543282	0.0442942	0.0348293	1.21585	1.31905	6.77451	6.79376	6.91008	7.06358	6.8371	6.88724	6.15793	6.06782	4.60503
	ENSAMXG00000014491	sh3bgrl3	XP_007253106.2	103042712	0.00277071	0.00571828	0.0240028	0.0361062	1.80692	1.59388	6.86453	7.85767	7.43369	7.57815	6.8629	7.07571	6.16291	6.02607	4.54614
	ENSAMXG00000014447	prdx3	XP_015463716.2	103033576	0.000685524	0.00592306	0.0110376	0.0369411	0.837189	0.589411	7.98096	7.96185	8.17989	7.75038	7.80007	7.82892	7.51384	7.21279	6.8845
	ENSAMXG00000006078	tigarb	XP_049331076.1	125799123	0.00198474	0.00605858	0.0200671	0.0372872	2.16229	1.78705	6.37228	6.85463	6.5287	6.36265	6.14007	6.12716	5.08904	5.15244	3.02726
	ENSAMXG00000032893	rtn4a	XP_007253503.3	103037090	0.00307684	0.00719681	0.0248234	0.0406186	1.23521	1.06312	6.53493	7.32837	6.53764	7.05666	6.34572	6.48229	5.89041	5.74044	5.06446
	ENSAMXG00000007194	polr2h	XP_007256855.1	103046918	0.00558417	0.00755793	0.0346349	0.0418311	0.914475	0.865074	5.11656	5.44687	5.28674	5.62835	4.87623	5.19739	4.60987	4.61684	3.88004
	ENSAMXG00000021652	slc12a9	KAG9281937.1	103032304	0.000746132	0.00758587	0.0113138	0.0418404	0.773768	0.527106	6.14483	6.08153	6.03848	5.90862	5.92136	5.69489	5.00842	5.53516	5.39997
	ENSAMXG00000033012	mrps16	XP_022537990.1	103029495	0.00836261	0.00801991	0.0441795	0.0426124	1.16272	1.17196	7.73724	7.73286	7.82924	7.67234	7.79816	7.85657	7.2843	6.85147	5.67542
	ENSAMXG00000015570	prps1b	XP_022539448.2	103045742	0.00335632	0.00822114	0.0253553	0.0431069	0.689534	0.587402	7.73662	7.36981	7.7481	7.64361	7.2306	7.67393	6.76515	7.1025	6.91828
	ENSAMXG00000032564	tkta	XP_022538296.1	103035977	0.00398224	0.00835308	0.0279634	0.0433875	1.58999	1.39056	7.64062	8.56904	7.93059	8.40646	7.61945	7.51605	7.01394	6.75855	5.5978
	ENSAMXG00000004059		KAG9266789.1	103045882	4.40906e-05	0.00846311	0.00200801	0.0436576	1.47169	0.662725	13.0941	13.2691	12.9405	12.3428	12.2077	12.3263	11.5779	11.2589	12.0518
	ENSAMXG00000038848	atp5pf	XP_007238300.1	103041413	0.00349977	0.00895626	0.0261908	0.0447532	0.930101	0.785083	10.9137	10.7975	10.9069	10.5081	10.9539	10.721	10.4716	9.86703	9.48914
	ENSAMXG00000001800	anxa1a	KAG9261499.1	111191983	1.99544e-05	0.00937687	0.00127229	0.0464184	2.50452	0.997861	11.0618	10.9819	10.9402	9.29076	9.62951	9.54359	8.97734	7.68392	8.80901
	ENSAMXG00000038442	pgam5	KAG9261571.1	103044000	0.00431971	0.00953606	0.0291764	0.0465885	1.0257	0.887018	8.08627	8.39805	8.12606	8.31788	7.95372	7.92272	7.67922	7.30604	6.54801
	ENSAMXG00000040734	npepl1	XP_007241602.1	103036132	0.00543195	0.0101952	0.0340069	0.0483585	0.984337	0.875008	6.96942	7.76039	7.23636	7.69225	6.98762	6.95831	6.43584	6.54736	6.02995
Downregulated in cavefish	ENSAMXG00000030141	si:ch211-140m22.7	XP_022535843.2	103025933	0.000950198	2.87452e-06	0.0132316	0.000186573	-0.989887	-2.15047	9.62716	9.07215	9.47074	8.03117	8.39159	8.26552	10.1831	10.7319	10.2247
	ENSAMXG00000039966	nqo1	XP_049321683.1	103047199	2.58478e-07	2.80332e-06	3.52614e-05	0.000186573	-3.23842	-2.42492	6.35947	6.36384	6.59302	7.24323	7.28795	7.22567	10.1493	9.13666	9.7456
	ENSAMXG00000042387	gapdhs	XP_049320686.1	103031174	1.04639e-07	4.37629e-06	2.38279e-05	0.000249136	-5.36585	-3.4135	2.22293	2.81267	3.39567	4.67299	4.23719	5.37815	8.1808	8.27702	8.071
	ENSAMXG00000041097	naca	XP_049342075.1	125806170	0.00464882	2.15589e-05	0.0308759	0.000880101	-0.654505	-1.42945	9.81216	9.4784	9.32684	8.62802	9.07639	8.58815	10.2508	10.1516	10.1785
	ENSAMXG00000008046	cbsa	KAG9271703.1	103027202	1.86002e-08	6.51261e-05	7.41216e-06	0.00203551	-2.92368	-1.07317	3.29198	3.53756	3.30081	5.30375	5.31044	5.0677	6.45219	6.04095	6.40826
	ENSAMXG00000004989	ptgr1.1	KAG9274447.1	103038173	0.00322301	9.26704e-05	0.0253553	0.00268576	-0.540297	-0.9147	10.8162	10.5384	10.8147	10.1899	10.4745	10.3817	11.1303	11.3289	11.3311
	ENSAMXG00000004989	ptgr1.1	KAG9274448.1	103038173	0.00299524	0.00011515	0.0247378	0.00282384	-0.575971	-0.935272	9.29387	8.97366	9.2772	8.62301	8.98287	8.86095	9.66351	9.81191	9.79722
	ENSAMXG00000035775	anxa3b	KAG9263280.1	103038257	8.2122e-05	0.000137317	0.00278516	0.00323608	-1.23685	-1.15375	8.94014	8.95959	9.04215	9.05988	9.10344	9.02787	9.78243	10.3738	10.4962
	ENSAMXG00000041097	naca	XP_049335647.1	111193755	9.14415e-05	0.000168193	0.00303662	0.00373094	-4.05271	-3.73002	5.27161	5.43391	5.22164	5.03268	6.71157	5.15095	9.9968	8.02483	10.0636
		marc1	XP_049320003.1	125781083	1.28072e-09	0.000269258	1.02073e-06	0.00550253	-3.7221	-0.822613	4.71038	4.75648	4.40221	7.40218	7.71764	7.44772	8.38725	8.27544	8.37268
	ENSAMXG00000043588	eif4h	XP_007236798.2	103040479	0.00424087	0.000290004	0.0290126	0.00585148	-0.5125	-0.77713	7.33923	7.40512	7.31648	6.94118	7.1875	7.13826	7.90384	7.65117	8.04332
	ENSAMXG00000031326	pgls	XP_022523802.2	103034263	0.000318139	0.00032836	0.00704324	0.00630609	-1.00949	-1.00495	6.25441	6.14259	6.43768	6.07243	6.45797	6.31788	6.98333	7.32337	7.55643
	ENSAMXG00000040123	zp3e	KAG9279130.1	111197585	0.00334097	0.000356383	0.0253553	0.00676279	-0.647295	-0.914862	9.55578	9.25952	9.31323	9.14366	9.29089	8.89129	9.80885	10.2433	10.0183
	ENSAMXG00000013753	glg1a	KAG9272968.1	103028218	0.000441495	0.000562238	0.00868818	0.00914497	-0.783919	-0.756758	6.1051	6.15054	5.72284	6.0685	6.07219	5.91926	6.79269	6.65601	6.88153
	ENSAMXG00000032817	mdh1aa	KAG9262628.1	103036835	0.0080531	0.000626326	0.043221	0.00941853	-0.513661	-0.78267	8.75996	8.41134	8.66552	8.15666	8.33083	8.54231	9.06067	9.28719	9.02995
	ENSAMXG00000004248	ddah1	KAG9269163.1	103027873	4.00621e-08	0.000657714	1.27718e-05	0.00979809	-2.81171	-0.81797	5.26132	5.29379	4.91809	7.12724	7.39706	6.9301	8.0358	7.87449	7.99803
	ENSAMXG00000000987	rabggta	KAG9269243.1	103045164	0.0040269	0.000807473	0.028153	0.0114921	-0.952271	-1.23267	6.49302	6.21828	6.66959	6.0685	6.36647	6.10471	7.1765	7.06661	7.9946
	ENSAMXG00000043058	rnasel3	XP_022541736.2	103035073	6.70136e-05	0.00100217	0.00244207	0.0128325	-0.875281	-0.597023	4.83591	4.92351	4.83348	5.11872	5.30328	5.00568	5.77168	5.6002	5.84687
	ENSAMXG00000018895	myh14	XP_049335998.1	103039091	0.000273207	0.00101356	0.00680456	0.0128325	-0.759271	-0.626555	7.64194	7.61285	7.62064	7.58504	7.89481	7.79373	8.21234	8.53472	8.40619
	ENSAMXG00000002239	myhc4	XP_022524600.2	103043447	0.000183498	0.00115289	0.00522315	0.013414	-0.918758	-0.703096	6.94068	6.80009	6.81398	6.84349	7.31668	7.04157	7.61623	7.91743	7.77736
	ENSAMXG00000017716	vars1	XP_049336673.1	103023604	0.000562842	0.001181	0.00975185	0.0136414	-0.606612	-0.542546	9.17393	9.10627	9.31735	9.23668	9.27611	9.27696	9.8138	9.675	9.92858
	ENSAMXG00000032000	zp3e	XP_049331777.1	125799323	2.15015e-05	0.00180644	0.0013182	0.0175578	-0.990326	-0.531064	7.95831	7.94023	7.97406	8.41808	8.44948	8.38282	8.73206	9.04771	9.06381
	ENSAMXG00000034269	rpl18a	XP_007235111.1	103034512	0.000194335	0.00187725	0.00543455	0.0179182	-0.914364	-0.653231	5.81025	5.64837	5.4472	5.87978	6.0424	5.76704	6.44199	6.44484	6.76207
	ENSAMXG00000000578	galcb	XP_022529003.2	103041717	0.00201426	0.0021191	0.0200671	0.0195251	-0.76851	-0.76222	7.31704	7.26754	7.07272	7.20975	7.51873	6.94767	8.01463	8.19017	7.75802
	ENSAMXG00000001908	rps27.1	XP_007230626.1	103046684	0.00164449	0.00245298	0.0183558	0.0212503	-0.547862	-0.513579	7.56174	7.59912	7.49083	7.45124	7.75617	7.54712	7.97133	8.16494	8.159
	ENSAMXG00000010147	myh11a	XP_022530893.1	103025732	0.00293337	0.00271178	0.0245352	0.022054	-0.558737	-0.566107	8.91601	8.86433	8.82772	8.63766	9.02237	8.92592	9.25635	9.50976	9.51816
	ENSAMXG00000036958	slc25a20	XP_015463211.1	103039532	0.00792935	0.00267696	0.0429911	0.022054	-0.632191	-0.76558	6.26819	6.33971	6.3858	5.84119	6.58297	6.16937	7.0358	6.79263	7.06184
	ENSAMXG00000014758	atp6v1aa	XP_022519947.1	103045016	0.00479465	0.00267398	0.0314513	0.022054	-0.631101	-0.697408	6.50325	6.25377	6.55389	6.30375	6.50242	6.30582	7.08511	6.76453	7.35456
	ENSAMXG00000036364		XP_022535137.2	111194722	3.70605e-05	0.00302716	0.00179013	0.0237699	-2.16721	-1.14586	13.952	14.0974	13.8948	14.5375	15.7642	14.7064	16.1102	16.1027	16.2328
	ENSAMXG00000003938	lta4h	KAG9280345.1	103025317	3.59256e-05	0.00319643	0.00178954	0.0246141	-0.98909	-0.51609	8.77632	8.72921	8.77639	9.10154	9.31089	9.28849	9.76351	9.55494	9.93074
	ENSAMXG00000030476	srsf5a	XP_007247648.1	103034457	0.00143028	0.00319274	0.0166414	0.0246141	-0.607995	-0.533562	7.5949	7.82824	7.65597	7.6515	7.75158	7.89933	8.39889	8.1131	8.3911
	ENSAMXG00000035998	rps12	XP_007257918.1	103033124	0.001043	0.00384394	0.0140143	0.0278511	-0.825271	-0.668142	9.47402	9.5644	9.39567	9.28209	9.97908	9.6443	10.3013	10.2384	10.3702
	ENSAMXG00000031552	nsfl1c	XP_007249990.1	103039398	0.00557849	0.00398106	0.0346349	0.0283295	-0.594949	-0.631422	9.1251	9.01642	9.04319	8.68201	9.26164	9.13165	9.52137	9.65117	9.79703
	ENSAMXG00000033866	rps16	XP_049329934.1	103045159	0.00028949	0.00435784	0.00686334	0.030071	-0.890429	-0.584291	9.51629	9.60256	9.40649	9.59855	10.122	9.72322	10.3941	10.2997	10.5028
	ENSAMXG00000001968	f13b	XP_049337995.1	103022771	0.00232528	0.00506942	0.0216754	0.0335297	-1.04504	-0.915067	8.04486	8.16238	7.57865	7.79976	8.09621	8.27985	9.38645	8.53516	8.99941
	ENSAMXG00000004832	rpl5b	KAG9278833.1	103026742	0.000750715	0.0052995	0.0113138	0.034723	-0.877099	-0.6386	6.93421	7.42901	6.99909	7.29538	7.61223	7.17021	8.11558	7.88757	7.99046
	ENSAMXG00000037411	rpl31	XP_022522999.1	103040992	0.00367064	0.00573099	0.0267169	0.0361062	-0.614433	-0.568136	8.93745	8.78549	8.85122	8.56637	9.13125	9.01543	9.52861	9.38174	9.5071
	ENSAMXG00000007650	pym1	XP_015458626.3	103026776	1.68162e-07	0.00648317	3.35062e-05	0.0389837	-4.38377	-1.0408	3.3054	3.79249	3.04058	6.26997	6.54249	7.35493	7.58321	7.9526	7.75396
	ENSAMXG00000031861	si:dkey-276j7.1	XP_022530979.1	103038140	5.62122e-05	0.00658489	0.00229749	0.0390461	-1.76229	-0.858724	6.78891	6.66372	6.28142	7.00625	7.92835	7.51015	8.13723	8.34651	8.53719
	ENSAMXG00000015280	idh1	XP_007260488.1	103035389	0.0100829	0.00663832	0.0491502	0.0390461	-0.542214	-0.586872	7.01913	6.96692	6.88227	6.61361	6.91197	7.20877	7.68355	7.3614	7.45002
	ENSAMXG00000038174	tmod2	XP_022535569.2	103042463	0.000634975	0.00696957	0.0105432	0.0403808	-1.31123	-0.885914	7.06127	6.95108	6.89856	7.31788	7.51332	7.35566	8.40258	7.64875	8.79327
	ENSAMXG00000003825	park7	XP_007251513.1	103030353	0.000208555	0.00835631	0.00563452	0.0433875	-1.04377	-0.581045	7.92392	7.65746	7.97186	8.03319	8.43972	8.46849	8.76187	9.14011	8.78255
	ENSAMXG00000016283	impdh1b	XP_022527367.2	103043802	0.00502089	0.00886971	0.032402	0.0445343	-0.580958	-0.523134	7.36429	7.05001	7.32339	7.20975	7.11575	7.58566	7.72282	7.83947	7.91828
		a2ml	KAG9265132.1	103041750	0.00305074	0.00905368	0.0248195	0.0450986	-1.2782	-1.05192	3.74033	3.79249	3.15347	3.52615	4.35267	3.4863	4.38139	5.32033	4.81915
		selenoh	KAG9272221.1	103032079	0.000877187	0.0102086	0.0123738	0.0483585	-0.992076	-0.654239	7.76968	7.81767	7.72022	7.8915	8.46119	7.96839	8.50946	9.12798	8.64636
	ENSAMXG00000033091	rac1b	KAG9264581.1	111192975	0.00179915	0.0105048	0.0191189	0.0488184	-0.729955	-0.535243	7.75691	7.39261	7.5656	7.56289	7.66555	8.07082	8.17281	8.40468	8.3275
